# Lung epithelial CYP1 activity regulates aryl hydrocarbon receptor dependent allergic airway inflammation

**DOI:** 10.1101/2021.09.20.461064

**Authors:** Francesca Alessandrini, Renske de Jong, Maria Wimmer, Ann-Marie Maier, Isis Fernandez, Miriam Hils, Jeroen T. Buters, Tilo Biedermann, Ulrich Zissler, Christian Hoffmann, Julia Esser-von-Bieren, Carsten B. Schmidt-Weber, Caspar Ohnmacht

**Author notes:** contributed equally (Francesca Alessandrini, Renske de Jong). **Correspondence**, Caspar Ohnmacht, Center of Allergy and Environment (ZAUM), Technical University and Helmholtz Center Munich, building 57, room 105, Ingolstaedter Landstrasse 1, D-85764 Neuherberg, Germany.

## Abstract

The lung epithelial barrier serves as a guardian towards environmental insults and responds to allergen encounter with a cascade of immune reactions that can possibly lead to inflammation. Whether the environmental sensor aryl hydrocarbon receptor (AhR) together with its downstream targets cytochrome P450 (CYP1) family members contribute to the regulation of allergic airway inflammation remains unexplored. By employing knockout mice for AhR and for single CYP1 family members, we found that AhR^-/-^ and CYP1B1^-/-^ but not CYP1A1^-/-^ or CYP1A2^-/-^ animals display enhanced allergic airway inflammation compared to WT. Expression analysis, immunofluorescence staining of murine and human lung sections and bone marrow chimeras suggest an important role of CYP1B1 in non-hematopoietic lung epithelial cells to prevent exacerbation of allergic airway inflammation. Transcriptional analysis of murine and human lung epithelial cells indicates a functional link of AhR to barrier protection/inflammatory mediator signaling upon allergen challenge. In contrast, CYP1B1 deficiency leads to enhanced expression and activity of CYP1A1 in lung epithelial cells and to an increased availability of the AhR ligand kynurenic acid following allergen challenge. Thus, differential CYP1 family member expression and signaling via the AhR in epithelial cells represents an immunoregulatory layer protecting the lung from exacerbation of allergic airway inflammation.
