## Supplementary table 1 for "Lung epithelial CYP1 activity regulates aryl hydrocarbon receptor dependent allergic airway inflammation"

### Sheet: Tabelle1
Table S1. Antibodies used for flow cytometry
Marker	Fluorophore	Clone	Source	Catalogue number
Fc Block	-	2.4G2	BD Biosciences	#553141
CD45	FITC	30-F11	eBiosciences	#11-0451-82
CD45	APC-eFluor780	30-F11	eBiosciences	#47-0451-82
CD31	eFluor450	390	eBiosciences	#48-0311-82
CD326 (EpCam)	PE-Cy7	G8.8	eBiosciences	#25-5791-80
CD3	FITC	145-2C11	BD Biosciences	#553062
CD3	AlexaFluor700	17A2	BioLegend	#100216
CD4	FITC	GK1.5	BD Biosciences	#553729
CD4	AlexaFluor700	RM4-5	BD Biosciences	#557956
Foxp3	PerCP/Cy5.5	FJK-16s	BD Biosciences	#45-5773-82
Gata3	eFluor660	TWAJ	eBiosciences	#50-9966-42
RORgt	PE	AFKJS-1	eBiosciences	#12-6988-82
Live/Dead	Zombie Aqua	-	BioLegend	#423101
