## Supplementary table 2 for "Lung epithelial CYP1 activity regulates aryl hydrocarbon receptor dependent allergic airway inflammation"

### Sheet: Tabelle1
Table S2. Primers used for real-time PCR
IL-4	Forward:	GTC ATC CTG CTC TTC TTT CTC G
	Reverse:	CTC TCT GTG GTG TTC TTC GTT G
IL-13	Forward:	CCT GGC TCT TGC TTG CCT T
	Reverse:	GGT CTT GTG TGA TGT TGCT CA
IFN-g	Forward:	GCA TTC ATG AGT ATT GCC AAG
	Reverse:	GGT GGA CCA CTC GGA TGA
IL-17a	Forward:	TCC AGA AGG CCC TCA GAC TA
	Reverse:	TGA GCT TCC CAG ATC ACA GA
AhR	Forward:	TCT GTT CTT AGG CTC AGC GTC
	Reverse:	GCG CCT GTA ACA AGA ACT CTC
CCL11	Forward:	GGC TGA CCT CAA ACT CAC AGA AA
	Reverse:	ACA TTC TGG CTT GGC ATG GT
GAPDH	Forward:	CGT CCC GTA GAC AAA ATG GT
	Reverse	TTG ATG GCA ACA ATC TCC AC
Beta-actin	Forward:	TTC TTT GCA GCT CCT TCG TT
	Reverse	ATG GAG GGG AAT ACA GCC C
CYP1A1 (Qiagen)	Forward:	Mm_Cyp1a1_1_SG QuantiTect Primer Assay
	Reverse:
CYP1B1 (Qiagen)	Forward:	Mm_Cyp1b1_2_SG QuantiTect Primer Assay
	Reverse:
